# Chitosan primes plant defence mechanisms against *Botrytis cinerea*, including expression of Avr9/Cf-9 rapidly-elicited genes

**DOI:** 10.1101/2020.04.01.019513

**Authors:** Daniel De Vega, Nicola Holden, Pete E Hedley, Jenny Morris, Estrella Luna, Adrian Newton

## Abstract

Current crop protection strategies against the fungal pathogen *Botrytis cinerea* rely on a combination of conventional fungicides and host genetic resistance. However, due to pathogen evolution and legislation in the use of fungicides, these strategies are not sufficient to protect plants against this pathogen. Defence elicitors can stimulate plant defence mechanisms through a phenomenon known as priming. Priming results in a faster and/or stronger expression of resistance upon pathogen recognition by the host. This work aims to study priming of a commercial formulation of the elicitor chitosan. Treatments with chitosan result in induced resistance in solanaceous and brassicaceous plants. In tomato plants, enhanced resistance has been linked with priming of callose deposition and accumulation of the plant hormone jasmonic acid (JA). Large-scale transcriptomic analysis revealed that chitosan primes gene expression at early time-points after infection. In addition, two novel tomato genes with a characteristic priming profile were identified, Avr9/Cf-9 rapidly-elicited protein 75 (*ACRE75)* and 180 *(ACRE180)*. Transient and stable overexpression of *ACRE75, ACRE180* and their *Nicotiana benthamiana* homologs, revealed that they are positive regulators of plant resistance against *B. cinerea*. This provides valuable information in the search for strategies to protect Solanaceae plants against *B. cinerea*.
