## Supplementary material for "Chitosan primes plant defence mechanisms against *Botrytis cinerea*, including expression of Avr9/Cf-9 rapidly-elicited genes": Table S1

### Sheet: Table S1
PrimaryAccession	Functional description	Down-regulated fold change expression over Water Mock			Down-regulated fold change expression over Water B. cinerea	Down-regulated fold change expression over Chitosan mock
		Chitosan + Mock	Water + B. cinerea	Chitosan + B. cinerea	Chitosan + B. cinerea	Chitosan + B. cinerea
Solyc01g079960.2.1	Xylanase inhibitor	1.94922	1.41039	4.36474	3.0947	2.23922
Solyc01g066980.2.1	Flowering promoting factor-like 1	1.42506	1.24052	3.71281	2.99295	2.60537
Solyc04g074400.1.1	Os06g0220000 protein	1.09327	2.29279	6.57343	2.867	6.01262
Solyc01g087770.2.1	Subtilisin-like protease	0.517632	1.03291	2.46927	2.3906	4.77032
Solyc05g051200.1.1	Ethylene-responsive transcription factor 1A	0.954423	2.04062	4.69436	2.30046	4.91854
Solyc04g016190.1.1	Glucosyltransferase	0.906718	3.22562	7.2061	2.23402	7.94745
Solyc06g076450.2.1	Ras-related protein Rab-25	1.10359	1.24827	2.7381	2.19352	2.48109
Solyc03g083720.1.1	Pectinesterase	1.07087	2.22272	4.7229	2.12482	4.41032
Solyc07g063600.2.1	Chlorophyll a-b binding protein 13, chloroplastic	2.77952	3.12424	6.52414	2.08823	2.34721
Solyc08g082780.1.1	Unknown Protein	0.928937	1.70068	3.531	2.07623	3.80112
Solyc11g006450.1.1	Ring finger protein	1.15711	2.43726	5.04439	2.0697	4.35946
Solyc06g082460.1.1	Plant-specific domain TIGR01568 family protein	2.00304	1.51428	3.09254	2.04225	1.54392
Solyc03g032020.2.1	Hydroxy-methylglutaryl-coenzyme A reductase	1.32675	2.5735	5.25298	2.04118	3.9593
Solyc06g069730.2.1	Chlorophyll a-b binding protein 4, chloroplastic	2.65611	2.56898	5.22981	2.03575	1.96897
Solyc11g066880.1.1	Phytosulfokines 2	1.47903	1.88648	3.82608	2.02816	2.58688
Solyc04g081560.2.1	Thaumatin-like protein	2.29563	1.19641	2.39703	2.00352	1.04417
Solyc10g047030.1.1	Beta-xylosidase 4	1.38802	1.95592	3.8353	1.96087	2.76315
Solyc04g076220.2.1	AT-hook motif nuclear localized protein 17	0.886907	1.63679	3.19181	1.95004	3.59881
Solyc06g083000.1.1	Calmodulin-like protein	1.98614	1.56212	3.04483	1.94916	1.53304
Solyc06g050500.2.1	Abscisic acid receptor PYL4	1.03928	1.48462	2.89211	1.94805	2.78279
Solyc06g072630.2.1	MtN3-like protein	1.63372	1.99307	3.84464	1.929	2.3533
Solyc10g084020.1.1	Auxin responsive SAUR protein	0.916995	2.49842	4.80763	1.92426	5.24281
Solyc10g054630.1.1	Ulp1 protease family C-terminal catalytic domain containing protein	0.661644	1.64191	3.14485	1.91536	4.75308
Solyc11g005280.1.1	Ring finger protein	0.964334	1.28199	2.43619	1.90031	2.52629
Solyc01g080870.2.1	Peptide transporter-like protein	1.02522	1.98567	3.71821	1.87253	3.62673
Solyc03g114540.1.1	Strictosidine synthase family protein	1.50155	1.90341	3.56108	1.87089	2.3716
Solyc02g093280.2.1	Transcription factor EB	0.996592	1.90278	3.55074	1.86608	3.56288
Solyc06g009140.2.1	Late embryogenesis abundant 3 family protein	0.981839	1.57753	2.93243	1.85887	2.98667
Solyc01g106700.2.1	MADS-box transcription factor	1.4838	1.6266	3.0039	1.84673	2.02446
Solyc04g008970.2.1	FIP1	1.26338	1.46565	2.68601	1.83265	2.12604
Solyc08g061490.2.1	MTD1	0.801762	1.33069	2.43102	1.82689	3.03209
Solyc02g092550.2.1	LOB domain protein 38	0.894203	1.22103	2.22153	1.8194	2.48437
Solyc03g121090.2.1	Cold induced protein-like	0.977416	1.17147	2.12883	1.81722	2.17802
Solyc07g045320.2.1	Unknown Protein	1.44872	1.5478	2.81072	1.81594	1.94014
Solyc11g013330.1.1	F2E2.8	0.983116	1.93192	3.48959	1.80629	3.54952
Solyc11g011440.1.1	Aspartic proteinase nepenthesin-1	1.28592	2.02886	3.6299	1.78914	2.8228
Solyc06g065820.2.1	Ethylene-responsive transcription factor 7	1.40896	3.84199	6.86991	1.78811	4.87587
Solyc01g011130.1.1	Ulp1 protease family C-terminal catalytic domain containing protein	0.689518	1.69212	3.01614	1.78246	4.37427
Solyc03g111710.2.1	Speckle-type POZ protein	0.9809	1.15656	2.05771	1.77917	2.09778
Solyc09g010430.1.1	Unknown Protein	1.13367	1.95774	3.4722	1.77357	3.0628
Solyc08g007430.1.1	Nitrate transporter	0.954978	1.79256	3.17255	1.76985	3.32212
Solyc09g065780.2.1	Fatty acid elongase 3-ketoacyl-CoA synthase	1.36469	2.40294	4.23027	1.76045	3.0998
Solyc10g049870.1.1	EPF-type Cis2-His2 zinc finger transcription factor	1.05283	1.21009	2.12989	1.76011	2.02301
Solyc03g115690.1.1	Genomic DNA chromosome 5 P1 clone MFB13	1.20648	1.51804	2.66837	1.75778	2.21169
Solyc03g083400.2.1	CCT motif family protein	1.34012	2.46651	4.31886	1.751	3.22274
Solyc07g066330.2.1	NAC domain protein IPR003441	0.833103	3.18778	5.54833	1.7405	6.65983
Solyc11g005290.1.1	Ring finger protein	1.08742	2.40805	4.14939	1.72313	3.81582
Solyc05g007770.2.1	NAC domain transcription factor	1.0164	2.48822	4.25705	1.71089	4.18835
Solyc03g095310.2.1	Cytochrome P450	1.24837	1.92238	3.28401	1.70831	2.63065
Solyc01g106690.2.1	Unknown Protein	1.17006	2.60728	4.44579	1.70514	3.79962
Solyc04g007180.1.1	Ethylene responsive transcription factor 2a	0.836462	1.78483	3.03483	1.70035	3.62818
Solyc04g051270.1.1	UPF0497 membrane protein 17	1.93779	2.37102	4.01026	1.69136	2.0695
Solyc03g112130.1.1	AT5G28150-like protein	1.2841	2.20222	3.70716	1.68337	2.88697
Solyc07g064990.2.1	S-adenosyl-L-methionine salicylic acid carboxyl methyltransferase-like protein	1.41439	2.01761	3.39039	1.6804	2.39706
Solyc01g110920.2.1	Auxin-induced SAUR-like protein	1.32974	2.12761	3.57471	1.68015	2.68829
Solyc01g107430.2.1	Zinc finger protein 7	0.883354	1.36931	2.28554	1.66912	2.58734
Solyc02g078160.2.1	Plant-specific domain TIGR01615 family protein	0.849776	3.13055	5.19222	1.65857	6.11011
Solyc05g053000.1.1	AT-hook DNA-binding protein	0.948139	1.98048	3.28356	1.65796	3.46317
Solyc06g062600.2.1	Choline dehydrogenase	1.05616	1.75107	2.89976	1.656	2.74558
Solyc09g092520.2.1	Xyloglucan endotransglucosylase/hydrolase 8	0.963364	1.68002	2.76573	1.64625	2.8709
Solyc04g076140.2.1	Rho GTPase activating protein 12	1.41848	1.3292	2.18514	1.64395	1.54048
Solyc04g078900.2.1	Cytochrome P450	1.05978	1.6422	2.6887	1.63725	2.53704
Solyc06g074800.1.1	Cys2/His2 zinc-finger transcription factor	1.20213	1.66282	2.70653	1.62768	2.25146
Solyc08g069040.2.1	Peroxidase 1	1.57245	2.06337	3.32529	1.61158	2.11472
Solyc11g011650.1.1	Auxin-induced SAUR-like protein	1.50891	1.96762	3.16398	1.60802	2.09687
Solyc06g050410.1.1	Ulp1 protease family C-terminal catalytic domain containing protein	0.761829	1.34029	2.15205	1.60566	2.82485
Solyc09g092400.1.1	Ectonucleoside triphosphate diphosphohydrolase 5	0.935897	1.64207	2.63399	1.60407	2.8144
Solyc04g079360.1.1	MYB transcription factor	1.21484	3.01329	4.81214	1.59697	3.96115
Solyc07g008200.2.1	Equilibrative nucleoside transporter	1.38225	1.87085	2.98222	1.59405	2.15752
Solyc09g011580.2.1	Glutathione S-transferase-like protein	1.24597	2.80596	4.47121	1.59347	3.58854
Solyc06g007440.2.1	CBL-interacting protein kinase 16	0.844159	1.57644	2.50667	1.59008	2.96943
Solyc04g054260.2.1	Cytochrome P450	0.989206	1.9645	3.11557	1.58594	3.14956
Solyc04g008930.1.1	FIP1	2.05961	1.59273	2.52507	1.58537	1.22599
Solyc07g065970.1.1	Chaperone protein dnaJ 11	0.838381	1.29626	2.05423	1.58474	2.45023
Solyc12g096490.1.1	GDU1	0.859677	1.67455	2.65333	1.5845	3.08643
Solyc01g110790.2.1	Auxin-induced SAUR-like protein	1.33046	2.20482	3.48415	1.58025	2.61877
Solyc01g110730.2.1	Auxin-induced SAUR-like protein	1.26909	2.06199	3.25331	1.57776	2.5635
Solyc06g072620.2.1	MtN3-like protein	1.12388	1.67292	2.63103	1.57272	2.34102
Solyc06g053700.1.1	At1g04330	1.18736	1.40618	2.20733	1.56973	1.85903
Solyc09g014280.1.1	Hydroxycinnamoyl transferase	0.816836	1.97769	3.09455	1.56473	3.78846
Solyc01g107370.2.1	Gibberellin-regulated family protein	2.89491	2.82766	4.42357	1.5644	1.52805
Solyc01g110780.1.1	Auxin-induced SAUR-like protein	1.28115	2.08861	3.2609	1.56128	2.5453
Solyc06g008330.1.1	Serine/threonine-protein kinase 38	1.11139	1.8695	2.90647	1.55467	2.61515
Solyc07g005370.2.1	Norcoclaurine synthase	1.56101	2.21825	3.44779	1.55428	2.20869
Solyc04g080380.2.1	Unknown Protein	0.782726	1.30576	2.02884	1.55376	2.59202
Solyc09g011080.2.1	Ribulose-1 5-bisphosphate carboxylase/oxygenase activase 1	2.07479	2.58193	4.00932	1.55284	1.9324
Solyc11g006980.1.1	Germin-like protein 18	1.3145	2.18474	3.38852	1.551	2.57781
Solyc02g063420.2.1	Hydroxyproline-rich glycoprotein	1.29288	1.42606	2.21152	1.55079	1.71053
Solyc11g020720.1.1	MRNA clone RAFL21-57-I05	0.878853	1.50982	2.33674	1.5477	2.65886
Solyc12g006260.1.1	Glycine rich protein-interacting protein	0.846339	1.31569	2.02541	1.53943	2.39314
Solyc10g007750.1.1	Unknown Protein	0.942085	1.39436	2.13845	1.53364	2.26991
Solyc04g008950.2.1	FIP1	2.12019	1.80848	2.77264	1.53313	1.30773
Solyc02g082910.2.1	Acyl-CoA synthetase/AMP-acid ligase II	2.68341	1.75093	2.68094	1.53115	0.999079
Solyc08g079700.1.1	Zinc finger A20 and AN1 domain-containing stress-associated protein 7	1.12683	2.19324	3.35525	1.52982	2.97761
Solyc02g021300.1.1	Ulp1 protease family C-terminal catalytic domain containing protein	0.673351	1.49042	2.27847	1.52874	3.38378
Solyc10g080670.1.1	Unknown Protein	0.779111	1.74018	2.65167	1.52379	3.40345
Solyc11g006180.1.1	Ethylene receptor	0.924436	1.66427	2.52865	1.51937	2.73534
Solyc02g088340.2.1	WRKY transcription factor-c	0.776326	1.60193	2.43163	1.51794	3.13223
Solyc03g032210.2.1	Acyl-CoA synthetase/AMP-acid ligase II	0.951075	1.604	2.43411	1.51752	2.55932
Solyc08g066450.1.1	Unknown Protein	1.02669	2.62637	3.97898	1.51501	3.87555
Solyc05g052030.1.1	Ethylene responsive transcription factor 1a	1.14388	2.94104	4.43186	1.5069	3.87441
Solyc12g011450.1.1	Chlorophyll a-b binding protein 13, chloroplastic	1.27843	1.63925	2.46672	1.50478	1.92948
Solyc00g217960.1.1	Ring H2 finger protein	1.03475	2.03771	3.05323	1.49836	2.95068
Solyc12g044240.1.1	Dynein light chain 1 cytoplasmic	1.36439	2.16674	3.23576	1.49338	2.37158
Solyc10g050680.1.1	Unknown Protein	1.15641	1.50887	2.25105	1.49187	1.94658
Solyc05g052610.2.1	MYB transcription factor	0.810213	1.34799	2.00889	1.49029	2.47946
Solyc03g083550.1.1	UDP-D-glucuronate 4-epimerase 2	0.943172	1.47929	2.20029	1.48739	2.33286
Solyc05g018110.1.1	Ulp1 protease family C-terminal catalytic domain containing protein	0.838178	1.70552	2.52502	1.4805	3.01251
Solyc02g070580.1.1	Cytochrome p450	1.13889	1.35934	2.01128	1.4796	1.766
Solyc04g007170.2.1	Unknown Protein	1.03333	1.67683	2.47687	1.47711	2.39698
Solyc09g057620.1.1	Ulp1 protease family C-terminal catalytic domain containing protein	0.658003	1.50343	2.2109	1.47057	3.36001
Solyc12g008560.1.1	Unknown Protein	0.887753	1.62433	2.38787	1.47006	2.68979
Solyc03g043860.2.1	Nudix hydrolase 1	1.45304	2.37758	3.49381	1.46948	2.40449
Solyc10g049670.1.1	Serine/threonine-protein phosphatase 7 long form homolog	1.17314	2.03086	2.98282	1.46875	2.5426
Solyc11g005540.1.1	ECA1 protein	1.19293	1.68484	2.46688	1.46416	2.06792
Solyc02g091670.1.1	Octicosapeptide/Phox/Bem1p domain-containing protein	0.809904	1.43831	2.10444	1.46313	2.59838
Solyc02g065430.1.1	TMV response-related protein	1.41681	1.76321	2.57876	1.46254	1.82012
Solyc12g008600.1.1	Unknown Protein	1.36773	2.34831	3.43409	1.46237	2.5108
Solyc02g070890.2.1	Receptor like kinase, RLK	0.872327	1.85619	2.71385	1.46205	3.11105
Solyc04g077140.2.1	Unknown Protein	0.913223	1.99568	2.89825	1.45227	3.17365
Solyc06g072640.1.1	MtN3-like protein	2.81999	2.8882	4.17872	1.44683	1.48182
Solyc05g014120.1.1	Os08g0119500 protein	1.1658	1.7195	2.48581	1.44566	2.13229
Solyc01g110980.2.1	Auxin-induced SAUR-like protein	1.3017	2.11079	3.03629	1.43846	2.33255
Solyc06g008750.1.1	Glutaredoxin	1.48541	1.69896	2.44362	1.4383	1.64508
Solyc12g005660.1.1	CONSTANS-like zinc finger protein	0.881408	1.52013	2.17701	1.43212	2.46992
Solyc08g014010.2.1	Unknown Protein	2.22295	1.97213	2.81835	1.42909	1.26784
Solyc09g098110.2.1	BHLH transcription factor	0.876034	1.7014	2.43142	1.42907	2.77549
Solyc03g116740.2.1	Genomic DNA chromosome 3 P1 clone MSJ11	1.58024	1.44583	2.06456	1.42794	1.30649
Solyc04g050010.1.1	LOB domain protein 1	0.85209	1.8461	2.631	1.42517	3.0877
Solyc04g078060.1.1	Small hydrophobic protein	0.870576	1.79984	2.56507	1.42516	2.9464
Solyc01g110800.2.1	Auxin-induced SAUR-like protein	1.25916	2.03402	2.87686	1.41437	2.28475
Solyc04g024390.1.1	Ulp1 protease family C-terminal catalytic domain containing protein	0.716366	1.67829	2.37361	1.41431	3.31341
Solyc12g014520.1.1	Ulp1 protease family C-terminal catalytic domain containing protein	0.759213	1.5623	2.20082	1.4087	2.89882
Solyc01g090160.2.1	Unknown Protein	0.961624	1.84021	2.58571	1.40512	2.6889
Solyc01g097830.2.1	AT5G28150-like protein	1.11694	2.0447	2.86048	1.39898	2.56101
Solyc03g116630.2.1	Unknown Protein	0.879498	1.50137	2.10036	1.39896	2.38813
Solyc12g049210.1.1	Unknown Protein	1.20665	1.57913	2.19991	1.39311	1.82315
Solyc05g055510.2.1	Pectate lyase family protein	1.03498	1.6157	2.23307	1.3821	2.1576
Solyc09g065770.1.1	Tumor susceptibility protein 101	0.689871	6.74005	9.31314	1.38176	13.4998
Solyc12g096790.1.1	Hydroxycinnamoyl CoA quinate transferase	1.14141	2.19646	3.03212	1.38046	2.65646
Solyc10g006150.2.1	Unknown Protein	0.966701	1.87738	2.58874	1.37891	2.67791
Solyc05g047530.2.1	Cytochrome P450	1.72972	1.48406	2.04414	1.37739	1.18178
Solyc02g063230.1.1	At1g67050	1.01621	1.73556	2.38259	1.37281	2.34459
Solyc08g079690.2.1	Unknown Protein	0.950047	1.65925	2.27066	1.36849	2.39005
Solyc01g110880.1.1	Auxin-induced SAUR-like protein	1.34208	1.74893	2.38365	1.36292	1.77608
Solyc09g066200.1.1	Unknown Protein	1.32614	1.62838	2.21604	1.36088	1.67104
Solyc04g076950.2.1	Multidrug resistance protein mdtK	1.4279	3.25515	4.40915	1.35452	3.08786
Solyc02g079160.2.1	Unknown Protein	0.935855	1.83431	2.48289	1.35358	2.65307
Solyc01g107460.2.1	Unknown Protein	0.886489	1.51062	2.03861	1.34952	2.29964
Solyc09g014670.1.1	Unknown Protein	0.969185	1.56613	2.1061	1.34478	2.17306
Solyc08g014030.1.1	GRAS family transcription factor	1.04202	1.61044	2.15927	1.34079	2.0722
Solyc03g032010.2.1	Hydroxy-methylglutaryl-coenzyme A reductase	0.848121	1.70895	2.28245	1.33559	2.69118
Solyc01g094790.2.1	Cysteine synthase	0.897986	1.62847	2.16757	1.33105	2.41381
Solyc04g074440.1.1	Os06g0220000 protein	1.40823	2.81173	3.73381	1.32794	2.65143
Solyc08g021840.1.1	Ulp1 protease family C-terminal catalytic domain containing protein	0.659335	1.721	2.26938	1.31864	3.44193
Solyc05g007420.1.1	TCP family transcription factor	1.02513	2.13345	2.80628	1.31537	2.73749
Solyc07g008010.2.1	Myb transcription factor	0.919775	2.1681	2.85042	1.31471	3.09905
Solyc04g079420.2.1	Nbs-lrr, resistance protein	0.895224	1.8228	2.38833	1.31025	2.66785
Solyc06g008030.2.1	BHLH transcription factor	0.868804	1.74979	2.28894	1.30813	2.63459
Solyc12g056040.1.1	Unknown Protein	0.907482	1.68408	2.19513	1.30345	2.41892
Solyc01g009430.2.1	Os02g0448600 protein	1.08195	2.46965	3.19987	1.29568	2.95749
Solyc06g007370.1.1	Os04g0630700 protein	1.85309	3.04338	3.91704	1.28707	2.11379
Solyc02g065000.1.1	Calmodulin-like protein	1.17353	1.57638	2.02828	1.28667	1.72836
Solyc04g082270.2.1	CM0216.210.nc protein	1.33061	1.889	2.43034	1.28658	1.82649
Solyc02g078870.1.1	Unknown Protein	1.15423	2.28714	2.94189	1.28628	2.54878
Solyc05g054860.1.1	Pto-like, Serine/threonine kinase protein, resistance protein	0.913206	1.60013	2.05428	1.28382	2.24952
Solyc01g005680.2.1	Cytokinin riboside 5&apos;-monophosphate phosphoribohydrolase LOG	1.018	1.79511	2.30074	1.28167	2.26007
Solyc02g077590.1.1	Homeobox-leucine zipper-like protein	1.21242	2.01028	2.57296	1.2799	2.12217
Solyc03g120290.2.1	Unknown Protein	1.62577	2.03952	2.595	1.27236	1.59617
Solyc04g045500.1.1	Ulp1 protease family C-terminal catalytic domain containing protein	0.765316	1.63144	2.0755	1.27219	2.71196
Solyc05g052040.1.1	Ethylene responsive transcription factor 1a	1.04618	1.98225	2.51873	1.27064	2.40755
Solyc09g063110.1.1	Ulp1 protease family C-terminal catalytic domain containing protein	0.921328	1.66579	2.11385	1.26897	2.29435
Solyc00g040290.1.1	Transferase family protein	0.93368	1.60537	2.03176	1.2656	2.17607
Solyc12g096480.1.1	GDU1	1.06746	1.87641	2.37017	1.26314	2.22038
Solyc01g095700.2.1	Abscisic acid receptor PYL8	0.897878	2.03768	2.56584	1.2592	2.85767
Solyc04g076980.2.1	LRR receptor-like serine/threonine-protein kinase, RLP	0.9176	1.62695	2.02807	1.24655	2.21019
Solyc12g040660.1.1	Ulp1 protease family C-terminal catalytic domain containing protein	0.879961	2.10177	2.616	1.24467	2.97286
Solyc05g006550.2.1	Microtubule-associated protein TORTIFOLIA1	0.593166	1.86103	2.31211	1.24238	3.89792
Solyc11g020480.1.1	Unknown Protein	1.27959	2.11674	2.6276	1.24135	2.05347
Solyc01g066610.2.1	Fanconi anemia group I protein	1.12187	1.70835	2.11758	1.23955	1.88754
Solyc07g006590.1.1	Unknown Protein	1.34467	2.45383	3.03022	1.23489	2.25351
Solyc12g044870.1.1	Ethylene receptor	1.37783	1.91153	2.33715	1.22266	1.69625
Solyc06g009670.2.1	DNAJ heat shock N-terminal domain-containing protein	1.34153	1.8341	2.24226	1.22254	1.67143
Solyc07g056670.2.1	Gibberellin 2-oxidase 2	1.17403	2.04251	2.48284	1.21558	2.1148
Solyc01g105120.2.1	Os01g0498200 protein	1.12849	1.92725	2.33443	1.21128	2.06863
Solyc04g005610.2.1	NAC domain transcription factor	0.856561	2.0452	2.47313	1.20924	2.88728
Solyc08g076610.2.1	Cell cycle checkpoint protein RAD1	1.87405	1.72339	2.08303	1.20868	1.11151
Solyc08g068550.1.1	Ulp1 protease family C-terminal catalytic domain containing protein	0.612185	2.12347	2.56564	1.20823	4.19094
Solyc02g087740.2.1	Cupin RmlC-type	0.920633	1.86444	2.242	1.20251	2.43529
Solyc11g020750.1.1	ATP-dependent DNA helicase MPH1	0.953785	1.8048	2.15356	1.19324	2.25791
Solyc02g055360.1.1	Ulp1 protease family C-terminal catalytic domain containing protein	1.18482	1.68862	2.0117	1.19133	1.69791
Solyc02g084870.2.1	Mitogen-activated protein kinase 7	0.904727	1.83362	2.16218	1.17919	2.38987
Solyc03g093610.1.1	Ethylene responsive transcription factor 1b	1.11375	2.42479	2.8201	1.16303	2.53209
Solyc10g080880.1.1	Auxin efflux carrier	1.40196	1.89395	2.17148	1.14653	1.54889
Solyc02g083120.1.1	CM0216.240.nc protein	1.41607	4.53632	5.19297	1.14475	3.66718
Solyc03g121890.1.1	Os01g0584100 protein	1.0508	2.15172	2.41895	1.12419	2.30201
Solyc12g009880.1.1	Serine-rich protein	1.21312	1.97755	2.21437	1.11975	1.82535
Solyc03g005780.1.1	Chlorophyll a-b binding protein 3C-like	2.29237	2.63002	2.93835	1.11723	1.28179
Solyc01g006650.1.1	Ethylene insensitive 3 class transcription factor	2.05184	2.21348	2.46415	1.11325	1.20095
Solyc04g014500.2.1	Diphosphoinositol polyphosphate phosphohydrolase	0.977797	1.91008	2.11023	1.10479	2.15815
Solyc10g044600.1.1	Ulp1 protease family C-terminal catalytic domain containing protein	0.896567	2.42639	2.66072	1.09657	2.96767
Solyc03g113170.1.1	Unknown Protein	1.56305	2.75447	2.87458	1.04361	1.83908
Solyc10g024330.1.1	Ankyrin repeat domain-containing protein 2	1.15448	6.64475	6.6061	0.994184	5.72215
