## Supplementary material for "Chitosan primes plant defence mechanisms against *Botrytis cinerea*, including expression of Avr9/Cf-9 rapidly-elicited genes": Table S2

### Sheet: Table S2
PrimaryAccession	Functional description	Up-regulated fold change expression over Water Mock			Up-regulated fold change expression over Water B. cinerea	Up-regulated fold change expression over Chitosan mock
		Chitosan + Mock	Water + B. cinerea	Chitosan + B. cinerea	Chitosan + B. cinerea	Chitosan + B. cinerea
Solyc03g114160.1.1	U-box domain-containing protein	1.40327	1.27818	5.33532	4.17415	3.80206
Solyc06g007190.2.1	Integrin-linked kinase-associated serine/threonine phosphatase 2C	2.19365	1.66962	5.86073	3.51022	2.67168
Solyc07g006630.2.1	CONSTANS-like protein	1.9497	1.21541	3.8088	3.13376	1.95353
Solyc12g036320.1.1	Serine/threonine protein kinase B	1.40445	1.00632	3.10634	3.08683	2.21178
Solyc01g105210.2.1	Zinc ion binding protein	1.45665	1.07294	3.20128	2.98365	2.19771
Solyc10g055760.1.1	NAC domain protein IPR003441	1.73231	1.67711	3.75831	2.24095	2.16954
Solyc05g011970.2.1	Cytochrome P450	1.54134	1.21244	2.69412	2.22206	1.7479
Solyc08g080180.1.1	Molybdenum cofactor sulfurase	2.25639	1.85975	4.00671	2.15444	1.77572
Solyc12g088940.1.1	Protein serine/threonine kinase	1.12509	1.04192	2.23255	2.14273	1.98433
Solyc11g011050.1.1	MYB transcription factor	0.914803	2.17915	4.62376	2.12182	5.05438
Solyc11g015910.1.1	LRR receptor-like serine/threonine-protein kinase, RLP	1.49024	1.82762	3.83022	2.09575	2.5702
Solyc10g081980.1.1	Harpin-induced protein-like	2.21425	3.03561	6.13945	2.02248	2.7727
Solyc07g009070.2.1	Unknown Protein	3.19482	1.60528	3.22933	2.0117	1.0108
Solyc09g075330.2.1	Pectinesterase	0.642407	1.25114	2.51085	2.00685	3.9085
Solyc11g072920.1.1	Peroxidase 5	2.2303	4.74437	9.49916	2.00219	4.25914
Solyc04g051690.2.1	WRKY transcription factor 51	3.69155	4.53841	8.71029	1.91924	2.35952
Solyc09g025220.1.1	Legumin 11S-globulin	1.42045	1.70102	3.17328	1.86552	2.23399
Solyc04g007380.1.1	Receptor serine/threonine kinase-like protein	1.85437	3.57861	6.63303	1.85352	3.57697
Solyc02g080050.1.1	Cysteine-rich receptor-like protein kinase	1.06956	2.47439	4.47722	1.80942	4.18605
Solyc11g072930.1.1	LRR receptor-like serine/threonine-protein kinase, RLP	1.9662	2.39996	4.25561	1.7732	2.16438
Solyc11g010500.1.1	Mitochondrial carrier family	1.92851	2.09056	3.61113	1.72735	1.8725
Solyc11g020230.1.1	Pto-like, Serine/threonine kinase protein, resistance protein	1.98634	2.11347	3.63222	1.7186	1.8286
Solyc10g076220.1.1	Peroxidase 1	1.12777	1.36496	2.30283	1.68711	2.04194
Solyc09g005560.2.1	Zinc finger and SCAN domain containing 29	0.866774	1.53343	2.53418	1.65262	2.92369
Solyc11g010250.1.1	Avr9/Cf-9 rapidly elicited protein 75	1.75431	2.09976	3.43588	1.63632	1.95854
Solyc07g006420.1.1	Unknown Protein	1.95342	3.8232	5.84348	1.52843	2.99141
Solyc02g080020.1.1	Receptor-like protein kinase	1.48157	2.18818	3.2796	1.49878	2.2136
Solyc04g009890.1.1	Unknown Protein	1.48021	1.87215	2.7908	1.49069	1.8854
Solyc05g052560.1.1	Unknown Protein	1.16298	1.5638	2.32512	1.48683	1.99927
Solyc00g201160.2.1	Receptor protein kinase	1.3787	1.98728	2.87716	1.44779	2.08686
Solyc05g009000.2.1	Kinase family protein	1.73252	1.65668	2.38284	1.43832	1.37536
Solyc12g094650.1.1	Genomic DNA chromosome 5 P1 clone MFC19	1.39973	2.27036	3.21717	1.41703	2.29841
Solyc01g106390.2.1	Glutamyl-tRNA reductase	1.56822	1.95	2.75453	1.41258	1.75646
Solyc05g008360.1.1	Predicted by genscan and genefinder	1.50046	2.08507	2.89875	1.39024	1.93191
Solyc03g116690.2.1	Blue copper protein	2.0766	2.3534	3.25362	1.38252	1.5668
Solyc04g007320.1.1	Tir-nbs-lrr, resistance protein	1.49737	1.61152	2.21822	1.37648	1.4814
Solyc04g077270.2.1	Serine/threonine kinase receptor	1.66667	2.84651	3.90054	1.37029	2.34032
Solyc08g062680.1.1	MIP02663p	1.68259	1.84019	2.50185	1.35957	1.48691
Solyc10g085420.1.1	Os03g0816700 protein	1.68576	1.84166	2.49749	1.35611	1.48152
Solyc06g048700.1.1	Unknown Protein	1.57226	1.80169	2.42528	1.34611	1.54254
Solyc04g077300.2.1	Serine/threonine-protein kinase receptor	1.76038	2.04231	2.74119	1.3422	1.55716
Solyc08g008110.2.1	1-aminocyclopropane-1-carboxylate synthase	2.08385	2.50116	3.3497	1.33926	1.60746
Solyc04g064530.1.1	Unknown Protein	1.59421	1.8955	2.52116	1.33008	1.58145
Solyc06g011470.2.1	Unknown Protein	1.10036	2.11556	2.76594	1.30742	2.51367
Solyc09g011490.2.1	Glutathione S-transferase-like protein	1.72888	2.19649	2.79144	1.27086	1.6146
Solyc06g069130.2.1	Kinesin-like protein 73641-79546	1.1105	1.72107	2.18013	1.26673	1.9632
Solyc05g009010.1.1	Serine/threonine protein kinase family protein	1.66278	2.09372	2.63435	1.25822	1.58431
Solyc08g077020.1.1	Unknown Protein	1.72264	2.31308	2.9019	1.25456	1.68457
Solyc06g060470.1.1	VQ motif family protein	1.76248	2.44986	3.02586	1.23512	1.71682
Solyc05g052550.1.1	Zinc finger CCCH domain-containing protein 29	1.81716	2.15817	2.62976	1.21851	1.44719
Solyc09g091660.2.1	ABC transporter G family member 40	1.32958	1.73583	2.11427	1.21802	1.59019
Solyc03g113120.2.1	WRKY transcription factor 72	1.40308	2.15423	2.56369	1.19007	1.82719
Solyc04g071030.1.1	U-box domain-containing protein	1.80785	2.1045	2.49013	1.18324	1.37739
Solyc10g005460.2.1	MYB transcription factor	1.95296	1.73593	2.04254	1.17662	1.04587
Solyc04g007390.2.1	Serine/threonine protein kinase family protein	1.87568	2.81392	3.22305	1.1454	1.71834
Solyc11g067250.1.1	Poly [ADP-ribose] polymerase	1.7135	2.28838	2.19512	0.959246	1.28108
Solyc08g062360.2.1	Ankyrin repeat protein	1.95896	3.14477	2.7137	0.862924	1.38528
