## Supplementary material for "Chitosan primes plant defence mechanisms against *Botrytis cinerea*, including expression of Avr9/Cf-9 rapidly-elicited genes": Table S3

### Sheet: Table S3
Probe	Correlation coefficient	Primary accession	Functional description
CUST_16814_PI426518956	1	Solyc11g010250.1.1	Avr9/Cf-9 rapidly elicited protein 75
CUST_32744_PI426518956	0.983	Solyc01g079200.2.1	Gibberellin 2-oxidase
CUST_1672_PI426518956	0.978	Solyc08g082110.2.1	WRKY transcription factor-30
CUST_19908_PI426518956	0.976	Solyc05g055080.1.1	Unknown Protein
CUST_11307_PI426518956	0.976	Solyc10g085420.1.1	Os03g0816700 protein
CUST_26477_PI426518956	0.976	Solyc01g087020.2.1	Unknown Protein
CUST_8894_PI426518956	0.976	Solyc02g080040.2.1	Receptor-like protein kinase
CUST_27446_PI426518956	0.975	Solyc04g007580.1.1	cDNA clone J100026I16 full insert sequence
CUST_17000_PI426518956	0.971	Solyc02g088090.1.1	Calmodulin-like protein
CUST_5255_PI426518956	0.969	Solyc10g081980.1.1	Harpin-induced protein-like
CUST_21866_PI426518956	0.969	Solyc02g094000.1.1	Calmodulin-like protein
CUST_18071_PI426518956	0.969	Solyc08g008280.2.1	WRKY transcription factor-30
CUST_13137_PI426518956	0.968	Solyc11g010500.1.1	Mitochondrial carrier family
CUST_23003_PI426518956	0.966	Solyc11g073010.1.1	Exocyst complex protein EXO70
CUST_15148_PI426518956	0.965	Solyc04g077280.2.1	Serine/threonine-protein kinase receptor
CUST_13651_PI426518956	0.964	Solyc08g066320.2.1	Receptor like kinase, RLK
CUST_82_PI426518956	0.963	Solyc03g119250.2.1	Calmodulin-binding protein
CUST_5341_PI426518956	0.963	Solyc08g006320.2.1	WRKY transcription factor 3
CUST_33379_PI426518956	0.963	Solyc07g053050.1.1	Calmodulin
CUST_6582_PI426518956	0.962	Solyc07g056600.1.1	Tobacco rattle virus-induced protein variant 2
CUST_11804_PI426518956	0.961	Solyc06g075690.2.1	Auxin-regulated protein
CUST_19827_PI426518956	0.96	Solyc04g071030.1.1	U-box domain-containing protein
CUST_8172_PI426518956	0.959	Solyc07g006280.2.1	Senescence-associated protein
CUST_25785_PI426518956	0.959	Solyc12g009000.1.1	Os07g0175100 protein
CUST_1766_PI426518956	0.957	Solyc03g033770.1.1	BCS1 protein-like protein
CUST_22577_PI426518956	0.957	Solyc04g078550.2.1	WRKY transcription factor 2
CUST_20845_PI426518956	0.956	Solyc02g089900.1.1	Receptor-like kinase
CUST_1825_PI426518956	0.956	Solyc08g016150.1.1	Avr9/Cf-9 rapidly elicited protein 180
CUST_25140_PI426518956	0.956	Solyc02g071220.2.1	Response regulator 5
CUST_30219_PI426518956	0.956	Solyc12g094390.1.1	Syrin
CUST_29217_PI426518956	0.955	Solyc03g114710.2.1	Glucosyltransferase
A_96_P037516	0.955	AK327536
CUST_16107_PI426518956	0.954	Solyc09g011860.2.1	Os03g0169000 protein
CUST_3571_PI426518956	0.954	Solyc09g011600.2.1	Glutathione S-transferase-like protein
CUST_14623_PI426518956	0.952	Solyc04g005040.1.1	Matrix metalloproteinase
CUST_3435_PI426518956	0.952	Solyc04g007390.2.1	Serine/threonine protein kinase family protein
CUST_20497_PI426518956	0.952	Solyc02g064680.2.1	Calcium-transporting ATPase 1
CUST_4313_PI426518956	0.952	Solyc02g068680.1.1	CHP-rich zinc finger protein-like
CUST_1875_PI426518956	0.951	Solyc08g079590.1.1	Pentatricopeptide repeat-containing protein
