## Supplementary material for "Chitosan primes plant defence mechanisms against *Botrytis cinerea*, including expression of Avr9/Cf-9 rapidly-elicited genes": Table S4

### Sheet: Table S4 
Gene/Primer names	Primer sequences
SlActinF	TCCCTCGTAAATTGGGACAG
SlActinR	TACCACCGGTATTGTGTTGG
SlUbiquitinF	TCTCCGTGGTGGTGCTAAG
SlUbiquitinR	TTGATCTTCTTTGGCTTGGTG
SlACRE75F	GGCCACTATTCGTTCGTAGC
SlACRE75R	AGCTATTGACCTACTCTTCTTCAACC
SlACRE180F	TGAGACGGAGATTTAGGAATTTG
SlACRE180R	CAACGAACCGATGATGACAC
SlPOD5F	TGCTGTAATGTTGGTTAATCCTTC
SlPOD5R	CAAACCAGGCTGGAGCTAAT
SlCHI2F	TGTGTCTCAATTCATGGACTATTTTT
SlCHI2R	CCGAAGCTAGCCAAGATCC
SlEGaseF	TCTGCACCGATTCATTTGAC
SlEGaseR	ACACCTGAGAACCCACCAGA
SlLBD42F	CGGTTTAAACGGGTATCAGC
SlLBD42R	TAGCCGCATCGTCAACATC
SlPtoSer/threKFwd	CTTGGTCTTTTCTCCAAGATTGA
SlPtoSer/threKRev	AGGCAGCCAGACATCTCAAG
SlRKaseF	AAGTCCTACTGATACTTGCTACCTCA
SlRKaseF	TCAAGGTCTTGAAAGAATCGAAG
SlGSTFwd	TCGACATCGTTGCCAGTTAC
SlGSTRev	CAACAGTTCCATCCCTATTGC
NbActinF	TCTATAACGAGCTTCGTGTTGC
NbActinR	GAGGTGCTTCAGTTAGGAGGAC
NbEF1alphaF	ATTGAGAAGGAGCCCAAGTTC
NbEF1alphaR	GGGAAGCATCCTAACCATACC
NbUbiquitinF	ACTTACACCAAGCCTAAGAAGATTAAG
NbUbiquitinR	TCCACCTTGTAGAACTGAAGCAC
NbACRE75F	ACAATACTGGATGCCCTTGC
NbACRE75R	CGAGACGCAATTGGATGA
NbACRE180F	CTAAAGGAGAAATAACAAGGGATCA
NbACRE180R	TTTTTCTTCCACCTTAAACCAGA
M13Fwd	GTAAAACGACGGCCAGT
M13Rev	GGAAACAGCTATGACCATG
